# Hair glucocorticoids are not a historical marker of stress – exploring the time-scale of corticosterone incorporation into hairs in a rat model

**DOI:** 10.1101/2020.03.27.012377

**Authors:** Pernille Colding-Jørgensen, Sara Hestehave, Klas S.P. Abelson, Otto Kalliokoski

**Author notes:** Correspondence to: Otto Kalliokoski, Department of Experimental Medicine, Blegdamsvej 3B (Panum building, office 16.1.34), DK-2200, Copenhagen N.

## Abstract

Hair glucocorticoids are increasingly popular biomarkers, used across numerous research fields as a measure of stress. Although they are suggested to be a proxy of the average HPA axis activity spanning a period of weeks or months into the past, this theory has never been tested.

In the present study, adrenalectomized rats with no endogenous (adrenal) glucocorticoid production were used to study how circulating glucocorticoid levels would be reflected in the glucocorticoid levels found in hair samples. By dosing the animals daily with high levels of corticosterone for seven days, while sampling hairs before, during, and after treatments, a timeline for glucocorticoid uptake into hairs was constructed. This kinetic profile was compared to two hypothetical models, and the theory that hair glucocorticoids are a record of historical stress had to be rejected.

Corticosterone concentrations in hairs were found to increase within three hours of the first injection, the highest concentrations were found on the seventh day of treatments, and the decrease in concentrations post-treatment suggests rapid elimination. We speculate that hair glucocorticoid levels can only be used to characterize a stress-response for a few days following a postulated stressor.

An updated model, where glucocorticoids diffuse into, along, and out of hairs needs to be adopted to reconcile the experimentally obtained data. The inescapable consequence of this updated model is that hair glucocorticoids become a marker of – and can only be used to study – recent, or ongoing, stress, as opposed to historical events, weeks or months in the past.
