## Supplementary material for "Hair glucocorticoids are not a historical marker of stress – exploring the time-scale of corticosterone incorporation into hairs in a rat model": Raw data (csv): Raw data.csv

Experiment	Subject_ID	ADX	Treatment	Time	Serum_CORT	Hair_CORT	Excluded_data
2	2_4	1	1	-21	8.45	2183.67	0
2	2_6	1	1	-21	25.39	4812.07	0
2	2_8	1	1	-21	22.51	14129.01	0
2	2_9	1	1	-21	24.76	16190.80	0
2	2_11	1	1	-21	20.7	12860.82	0
2	2_14	1	1	-21	12.09	22418.85	0
2	2_16	1	1	-21	30.01	16969.54	0
2	2_17	1	1	-21	15.02	17294.78	0
2	2_18	1	1	-21	77.97	50292.95	0
2	2_20	1	1	-21	22.55	6283.80	0
2	2_21	1	1	-21	16.27	18605.52	0
2	2_24	1	1	-21	25.39	13098.18	0
2	2_26	1	1	-21	37.88	4780.32	0
2	2_27	1	1	-21	57.15	4587.05	0
2	2_28	1	1	-21	51.45	6657.79	0
2	2_30	1	1	-21	20.88	6259.31	0
2	2_31	1	1	-21	65.28	10691.20	0
2	2_32	1	1	-21	57.5	7862.26	0
2	2_33	1	1	-21	29.25	7997.81	0
2	2_35	1	1	-21	30.53	9173.00	0
2	2_36	1	1	-21	25.4	4581.93	0
2	2_6	1	1	0	3397.21	300.60	0
2	2_11	1	1	0	2960.45	461.54	0
2	2_14	1	1	0	3995.11	207.69	0
2	2_27	1	1	0	3675.03	259.26	0
2	2_31	1	1	0	4509.41	527.83	0
2	2_8	1	1	1	5529.37	245.92	0
2	2_9	1	1	1	5886.99	313.12	0
2	2_20	1	1	1	4827.44	606.44	0
2	2_28	1	1	1	2683.74	314.16	0
2	2_33	1	1	1	2587.35	437.77	0
2	2_36	1	1	1	2830.11	188.21	0
2	2_4	1	1	8	648.53	1465.12	0
2	2_16	1	1	8	715.5	3660.09	0
2	2_18	1	1	8	1461.37	2333.30	0
2	2_26	1	1	8	857.92	589.64	0
2	2_30	1	1	8	547.53	372.84	0
2	2_17	1	1	14	40.46	642.87	0
2	2_21	1	1	14	91.42	830.63	0
2	2_24	1	1	14	29	727.74	0
2	2_32	1	1	14	11.01	412.32	0
2	2_35	1	1	14	58.98	493.61	0
2	2_4	1	1	26	7.58		0
2	2_6	1	1	26	8.05	513.58	0
2	2_8	1	1	26	18.57	192.44	0
2	2_9	1	1	26	1.73	270.28	0
2	2_11	1	1	26	23.21	457.82	0
2	2_14	1	1	26	9.01	280.33	0
2	2_16	1	1	26	3.66		0
2	2_17	1	1	26	2.78		0
2	2_18	1	1	26	16.88		0
2	2_20	1	1	26	26.07	313.55	0
2	2_21	1	1	26	22.76		0
2	2_24	1	1	26	19.58		0
2	2_26	1	1	26	7.27		0
2	2_27	1	1	26	15.54	342.31	0
2	2_28	1	1	26	15.78	271.98	0
2	2_30	1	1	26	7.71		0
2	2_31	1	1	26	7.7	343.84	0
2	2_32	1	1	26	3.49		0
2	2_33	1	1	26	2.05	254.10	0
2	2_35	1	1	26	5.32		0
2	2_36	1	1	26	16.37	313.04	0
2	2_2	1	0	-21	19.45	10969.42	0
2	2_3	1	0	-21	7.4	11811.95	0
2	2_7	1	0	-21	57.26	10944.57	0
2	2_15	1	0	-21	11.85	13752.67	0
2	2_29	1	0	-21	19.42	10183.70	0
2	2_2	1	0	0	64.66	204.16	0
2	2_3	1	0	0	118.14	84.34	0
2	2_7	1	0	0	114.95	228.34	0
2	2_15	1	0	0	119.21	91.51	0
2	2_29	1	0	0	291.97	145.63	0
2	2_2	1	0	26	15.73	149.33	0
2	2_3	1	0	26	21.15	35.45	0
2	2_7	1	0	26	6.95	101.28	0
2	2_15	1	0	26	38.19	80.86	0
2	2_29	1	0	26	3	75.18	0
1	1_11	0	0	-14		77.90	0
1	1_12	0	0	-14		54.27	0
1	1_13	0	0	-14		81.70	0
1	1_14	0	1	-14		1080.99	0
1	1_15	0	1	-14		80.95	0
1	1_16	0	1	-14		92.82	0
1	1_17	0	0	-14		73.89	0
1	1_19	0	0	-14		71.50	0
1	1_21	0	0	-14		64.69	0
1	1_24	0	0	-14		66.28	0
1	1_26	0	0	-14		76.16	0
1	1_27	0	1	-14		59.94	0
1	1_1	1	1	-14		894.72	0
1	1_2	1	0	-14		76.13	0
1	1_4	1	0	-14		157.54	0
1	1_5	1	1	-14		43.44	0
1	1_7	1	0	-14		38.15	0
1	1_8	1	0	-14		31.39	0
1	1_28	1	0	-14		70.75	1
1	1_29	1	0	-14		54.33	1
1	1_30	1	0	-14		31.03	1
1	1_31	1	1	-14		26.57	0
1	1_32	1	0	-14		87.33	1
1	1_33	1	0	-14		46.98	1
1	1_35	1	1	-14		29.99	0
1	1_36	1	1	-14		66.71	1
1	1_37	1	0	-14		29.17	0
1	1_38	1	0	-14		21.05	0
1	1_39	1	1	-14		29.31	0
1	1_40	1	0	-14		24.88	0
1	1_10	0	0	7		95.35	0
1	1_12	0	0	7		78.03	0
1	1_18	0	0	7		174.80	0
1	1_19	0	0	7		418.01	0
1	1_21	0	0	7		391.32	0
1	1_24	0	0	7		3350.97	0
1	1_4	1	0	7		138.69	0
1	1_8	1	0	7		69.61	0
1	1_29	1	0	7		524.52	1
1	1_33	1	0	7		116.30	1
1	1_37	1	0	7		148.21	0
1	1_40	1	0	7		3467.50	0
1	1_14	0	1	7		3572.94	0
1	1_15	0	1	7		1019.35	0
1	1_16	0	1	7		253.65	0
1	1_22	0	1	7		57556.34	0
1	1_25	0	1	7		17858.02	0
1	1_27	0	1	7		16163.83	0
1	1_1	1	1	7		151.08	0
1	1_5	1	1	7		209.49	0
1	1_31	1	1	7		18452.77	0
1	1_35	1	1	7		14813.12	0
1	1_36	1	1	7		10767.22	1
1	1_39	1	1	7		14700.19	0
1	1_1	1	1	-37	0.99		0
1	1_2	1	0	-37	1.57		0
1	1_3	1	0	-37	3.32		0
1	1_4	1	0	-37	1.24		0
1	1_5	1	1	-37	1.1		0
1	1_7	1	0	-37	8.21		0
1	1_8	1	0	-37	2.88		0
1	1_9	1	0	-37	1.66		0
1	1_10	0	0	-37	351.67		0
1	1_11	0	0	-37	748.2		0
1	1_12	0	0	-37	392.92		0
1	1_13	0	0	-37	154.19		0
1	1_14	0	1	-37	260.99		0
1	1_15	0	1	-37	508.83		0
1	1_16	0	1	-37	131.43		0
1	1_17	0	0	-37	554.72		0
1	1_18	0	0	-37	891.79		0
1	1_19	0	0	-37	816.8		0
1	1_20	0	0	-37	775.55		0
1	1_21	0	0	-37	2148.14		0
1	1_22	0	1	-37	621.47		0
1	1_23	0	0	-37	261.22		0
1	1_24	0	0	-37	791.2		0
1	1_25	0	1	-37	1764.21		0
1	1_26	0	0	-37	1392.87		0
1	1_27	0	1	-37	716.6		0
1	1_28	1	0	-37	295.29		1
1	1_29	1	0	-37	12.8		1
1	1_30	1	0	-37	18.06		1
1	1_31	1	1	-37	2.76		0
1	1_32	1	0	-37	360.14		1
1	1_33	1	0	-37	39.68		1
1	1_34	1	0	-37	2.44		0
1	1_35	1	1	-37	6.4		0
1	1_36	1	1	-37	425		1
1	1_37	1	0	-37	5.13		0
1	1_38	1	0	-37	4.64		0
1	1_39	1	1	-37	7.63		0
1	1_40	1	0	-37	11.75		1
1	1_1	1	1	8	1238.49		0
1	1_4	1	0	8	45.54		0
1	1_5	1	1	8	999.18		0
1	1_8	1	0	8	21.23		0
1	1_10	0	0	8	1103.12		0
1	1_12	0	0	8	666.76		0
1	1_14	0	1	8	1006.67		0
1	1_15	0	1	8	317.67		0
1	1_16	0	1	8	1404.2		0
1	1_18	0	0	8	577.47		0
1	1_19	0	0	8	259.15		0
1	1_21	0	0	8	733.95		0
1	1_22	0	1	8	596.26		0
1	1_24	0	0	8	1488.73		0
1	1_25	0	1	8	112.41		0
1	1_27	0	1	8	468.31		0
1	1_29	1	0	8	412.61		1
1	1_31	1	1	8	35.73		0
1	1_33	1	0	8	328.91		1
1	1_35	1	1	8	742.72		0
1	1_36	1	1	8	425.56		1
1	1_37	1	0	8	76.16		0
1	1_39	1	1	8	769.95		0
1	1_40	1	0	8	119.09		1
